# *SNCA* triplication disrupts proteostasis and extracellular architecture prior to neurodegeneration in human midbrain organoids

**DOI:** 10.1101/2025.05.28.656641

**Authors:** Elpida Statoulla, Maria Zafeiri, Kleanthi Chalkiadaki, Georgia Voudouri, Karmel S. Gkika, Christos Papazoglou, Thomas Durcan, Arkady Khoutorsky, Seyed Mehdi Jafarnejad, Sarah Maguire, Alexander Dityatev, Christos G. Gkogkas

## Abstract

Synucleinopathies, including Parkinson’s disease, are characterized by α-synuclein (SNCA) aggregation and progressive neurodegeneration, yet the early molecular events linking *SNCA* gene dosage to disrupted proteostasis remain poorly understood. Here, we used human midbrain organoids derived from induced pluripotent stem cells (iPSC) carrying an *SNCA* triplication (*SNCA* Trip) and the isogenic corrected line (*SNCA* Isog) to dissect early pathogenic mechanisms in a 3D human model of synucleinopathy. We combined immunohistochemistry, immunoblotting, tandem mass tag proteomics, bulk RNA sequencing, and ribosome profiling to systematically characterize molecular alterations in *SNCA* Trip organoids at day 50 (D50) and day 100 (D100) of maturation. *SNCA* Trip organoids exhibited increased α-synuclein accumulation, neuromelanin deposition, and activation of mTORC1 (p-rpS6), ERK1/2, AKT and p-eIF2α signalling pathways by D100. Proteomic and transcriptomic analyses revealed upregulation of cytoskeletal, synaptic, and axonal development pathways, alongside significant downregulation of extracellular matrix (ECM) components and upregulation of perineuronal net (PNN) genes. Ribosome profiling showed minimal global translational changes but uncovered selective translational buffering of neuronal and ECM-associated transcripts. Confocal imaging confirmed progressive disorganization of pericellular and interstitial ECM structures around neurons in *SNCA* Trip organoids. Our findings demonstrate that *SNCA* triplication induces early proteostatic disruption and extracellular matrix remodelling prior to neurodegeneration and suggest that altered gene expression and ECM homeostasis may contribute to disease initiation and progression. Targeting these early aberrant mechanisms may offer new therapeutic opportunities for synucleinopathies, such as Parkinson’s Disease.
