## Supplementary Table 4 for "*SNCA* triplication disrupts proteostasis and extracellular architecture prior to neurodegeneration in human midbrain organoids"

### Sheet: Sheet1
KEY RESOURCES TABLE
Resource Type	Specific Reagent or Resource	Source or Reference	Identifiers	Additional Information
Antibody	Anti-AKT, Rabbit	Cell Signaling Technology	9272S	1:1000
Antibody	Anti-HSC70, Mouse	Santa Cruz Biotechnology	sc-7298	1:1000
Antibody	Anti-NANOG, , Rabbit	Cell Signaling Technology	3580S	1:100
Antibody	Anti-OCT-3/4, Mouse	Santa Cruz Biotechnology	sc-5279	1:100
Antibody	Anti-phospho-AKT (S473), Rabbit	Cell Signaling Technology	9271S	1:1000
Antibody	Anti-phospho-rpS6 (S240/244), Rabbit	Cell Signaling Technology	2211S	1:1000
Antibody	Anti-rpS6, Mouse	Santa Cruz Biotechnology	sc74459	1:1000
Antibody	Anti-Phospho-S6 Ribosomal Protein (Ser235/236), Rabbit	Cell Signaling Technology	2211	1:1000
Antibody	Phospho-p44/42 MAPK (Erk1/2) (Thr202/Tyr204), Rabbit	Cell Signaling Technology	9101	1:1000
Antibody	Anti-p44/42 MAPK (Erk1/2) (137F5), Rabbit	Cell Signaling Technology	4695	1:1000
Antibody	Anti-Tyrosine Hydroxylase, Rabbit	Pel-Freez	P40101-150	1:1000
Antibody	Anti-Phospho-eIF2α (Ser51), Rabbit	Cell Signaling Technology	9721	1:1000
Antibody	Anti-eIF2α Antibody, Rabbit	Cell Signaling Technology	9722	1:1000
Antibody	Anti-Alpha-synuclein antibody, Rabbit	Abcam	ab138501	1:1000
Antibody	Anti-α-Synuclein Phospho (Ser129), Mouse	Abcam	825701	1:400
Antibody	Anti-MAP2, Rabbit	Cell Signaling Technology	4542	1:200
Antibody	Anti-MAP2, Mouse	Sigma-Aldrich	M4403	1:100
Antibody	Wisteria Floribunda Lectin, Biotinylated	Vector Laboratories	FL-1351-2	1:1000
Antibody	Donkey-anti mouse 680	LI-COR Biosciences	926-68072	1:1000
Antibody	Donkey-anti rabbit 800	LI-COR Biosciences	926-32213	1:1000
Antibody	Goat-anti mouse 800	LI-COR Biosciences	926-32210	1:1000
Antibody	Goat-anti rabbit 680	LI-COR Biosciences	926-68071	1:1000
Antibody	Goat-anti-mouse 488	Thermo Fisher Scientific	A-11001	1:1000
Antibody	Goat-anti-mouse 568	Thermo Fisher Scientific	A-11004	1:1000
Antibody	Goat-anti-rabbit 488	Thermo Fisher Scientific	A-11008	1:1000
Antibody	Goat-anti-rabbit 568	Thermo Fisher Scientific	A-11011	1:1000
Antibody	Draq5	Abcam	ab108410	1:1000
Antibody	Dapi	Abcam	ab228549	1:1000
Antibody	Anti-Gapdh, Rabbit	Cell Signaling Technology	2118	1:200
Antibody	Streptavidin, Alexa Fluor™ 488 Conjugate	Thermo Fisher Scientific	S11223	1:1000
Antibody	Anti-puromycin	Millipore Sigma	MABE343	1:5000-1:10000
Antibody	Anti-Aggrecan	Sigma-Aldrich	AB1031	1:1000
